# Circular RNAs arising from synaptic host genes are modulated by SFPQ RNA-binding protein and increased during human neuronal differentiation

**DOI:** 10.1101/2022.10.05.510949

**Authors:** Michelle Watts, Marika Oksanen, Sanna Lejerkrans, Francesca Mastropasqua, Myriam Gorospe, Kristiina Tammimies

## Abstract

**Background:** Circular RNAs (circRNAs) are emerging as a key component of the complex neural transcriptome implicated in brain development. However, the specific expression patterns and functions of circRNAs in human neuronal differentiation have not been explored.

**Results:** Using total RNA sequencing analysis, we identified expressed circRNAs during the differentiation of human neuroepithelial stem (NES) cells into developing neurons and discovered that many circRNAs originated from host genes associated with synaptic function. Interestingly, when assessing population data, exons giving rise to circRNAs in our dataset had a higher frequency of genetic variants. Additionally, screening for RNA-binding protein sites identified enrichment of Splicing Factor Proline and Glutamine Rich (SFPQ) motifs in increased circRNAs, several of which were reduced by SFPQ knockdown and enriched in SFPQ ribonucleoprotein complexes.

**Conclusions:** Our study provides an in-depth characterisation of circRNAs in a human neuronal differentiation model and highlights SFPQ as both a regulator and binding partner of circRNAs elevated during neuronal maturation.
