## Additional File 4 for "Circular RNAs arising from synaptic host genes are modulated by SFPQ RNA-binding protein and increased during human neuronal differentiation"

### Sheet: Info
Supplementary Table 3. Collated list of Schizophrenia risk genes. a. Gene list. b. Source studies.

### Sheet: Table S3a
Gene Symbol	Ensembl ID	[1]	[2]	[3]	[4]	[5]	[6]	[7]	Sum	SFARI	NDD
NRXN1	ENSG00000179915	1		1	1				3	Y	Y
CACNA1C	ENSG00000151067	1	1						2		Y
GRIN2A	ENSG00000183454	1	1						2	Y	Y
MAGI2	ENSG00000187391	1					1		2		Y
NLGN4X	ENSG00000146938	1	1						2	Y	Y
PCNX3	ENSG00000197136	1	1						2
PTK2	ENSG00000169398	1					1		2
SP4	ENSG00000105866	1	1						2
UBXN7	ENSG00000163960	1			1				2
A2BP1	ENSG00000078328					1			1
AARS2	ENSG00000124608	1							1		Y
ABHD13	ENSG00000139826	1							1
ABLIM2	ENSG00000163995	1							1
ACE	ENSG00000159640		1						1	Y
ACTR1B	ENSG00000115073		1						1
ADCY5	ENSG00000173175	1							1	Y	Y
ADGRB3	ENSG00000135298		1						1
ADGRL1	ENSG00000072071	1							1
ADNP	ENSG00000101126	1							1	Y	Y
AGTPBP1	ENSG00000135049				1				1		Y
AKAP11	ENSG00000023516	1							1
AKAP12	ENSG00000131016	1							1
AKT1	ENSG00000142208	1							1		Y
AKT3	ENSG00000117020		1						1		Y
ALG12	ENSG00000182858		1						1		Y
ALOX12	ENSG00000108839	1							1
AMER3	ENSG00000178171	1							1
AMOTL1	ENSG00000166025	1							1
ANK2	ENSG00000145362	1							1	Y	Y
ANKRD12	ENSG00000101745	1							1
AP3D1	ENSG00000065000	1							1		Y
ARHGAP12	ENSG00000165322	1							1
ARHGEF4	ENSG00000136002	1							1
ARSD	ENSG00000006756	1							1
ASH1L	ENSG00000116539	1							1	Y	Y
ASPHD1	ENSG00000174939		1						1
ATF2	ENSG00000115966	1							1
ATG13	ENSG00000175224		1						1
ATL1	ENSG00000198513	1							1
ATP1A2	ENSG00000018625	1							1		Y
ATP2A2	ENSG00000174437		1						1		Y
ATP2B1	ENSG00000070961	1							1
ATP9A	ENSG00000054793	1							1
AXL	ENSG00000167601	1							1
BAGE2	ENSG00000187172				1				1
BCL11B	ENSG00000127152		1						1		Y
BCL2L12	ENSG00000126453		1						1
BCL6	ENSG00000113916	1							1
BCL9	ENSG00000116128			1					1
BDH1	ENSG00000161267				1				1
BNIP3L	ENSG00000104765		1						1
BOD1L1	ENSG00000038219	1							1
BRSK2	ENSG00000174672	1							1
BSCL2	ENSG00000168000	1							1		Y
BSN	ENSG00000164061	1							1
BTNL3	ENSG00000168903				1				1
C110rf41	ENSG00000110427						1		1
C16orf87	ENSG00000155330	1							1
C17orf58	ENSG00000186665	1							1
C22orf39	ENSG00000242259	1							1
CACNA1G	ENSG00000006283	1							1	Y	Y
CACNA1I	ENSG00000100346		1						1	Y
CACNA2D1	ENSG00000153956	1							1	Y
CALN1	ENSG00000183166		1						1
CAMTA1	ENSG00000171735	1							1	Y	Y
CAV1	ENSG00000105974						1		1		Y
CCDC178	ENSG00000166960	1							1
CDH16	ENSG00000166589		1						1
CEP19	ENSG00000174007				1				1
CGNL1	ENSG00000128849				1				1	Y
CGREF1	ENSG00000138028	1							1
CHAF1B	ENSG00000159259	1							1
CHD5	ENSG00000116254	1							1	Y
CHRNA7	ENSG00000175344			1					1	Y	Y
CILK1	ENSG00000112144	1							1
CISD2	ENSG00000145354		1						1		Y
CIT	ENSG00000122966					1			1		Y
CLCN3	ENSG00000109572		1						1
CLPTM1	ENSG00000104853	1							1
CNOT4	ENSG00000080802	1							1
CNTN4	ENSG00000144619		1						1	Y	Y
CNTNAP2	ENSG00000174469							1	1	Y	Y
COL24A1	ENSG00000171502	1							1
CRAMP1	ENSG00000007545	1							1
CRAT	ENSG00000095321	1							1
CRB1	ENSG00000134376	1							1		Y
CREB3L4	ENSG00000143578		1						1
CRHR1	ENSG00000120088		1						1
CRIPAK	ENSG00000179979	1							1
CSDE1	ENSG00000009307	1							1
CSMD1	ENSG00000183117		1						1	Y
CSMD3	ENSG00000164796				1				1
CSNK1A1	ENSG00000113712	1							1
CSPG5	ENSG00000114646	1							1
CSTF3	ENSG00000176102	1							1
CSTL1	ENSG00000125823	1							1
CTBP1	ENSG00000159692	1							1
CTNNAL1	ENSG00000119326	1							1
CUL1	ENSG00000055130	1							1
CUL9	ENSG00000112659		1						1
CYFIP1	ENSG00000273749			1					1	Y
CYP11B1	ENSG00000160882	1							1	Y	Y
CYP7B1	ENSG00000172817		1						1		Y
DAGLA	ENSG00000134780	1							1	Y
DARS2	ENSG00000117593		1						1		Y
DCAF5	ENSG00000139990	1							1
DCC	ENSG00000187323		1						1		Y
DCLK3	ENSG00000163673		1						1
DCTN5	ENSG00000166847	1							1	Y
DDHD2	ENSG00000085788		1						1		Y
DEFB125	ENSG00000178591	1							1
DEXI	ENSG00000182108	1							1
DLAT	ENSG00000150768	1							1		Y
DLG2	ENSG00000150672						1		1
DNAH10OS	ENSG00000250091		1						1
DNAJA3	ENSG00000103423		1						1
DNAJC2	ENSG00000105821	1							1
DNM3	ENSG00000197959	1							1
DSCAM	ENSG00000171587	1							1	Y	Y
DYNC2H1	ENSG00000187240	1							1		Y
EIF2S3	ENSG00000130741	1							1		Y
ELAC2	ENSG00000006744		1						1		Y
EMB	ENSG00000170571		1						1
EMX1	ENSG00000135638		1						1
ENOX1	ENSG00000120658		1						1
ENTPD4	ENSG00000197217	1							1
EPHB2	ENSG00000133216	1							1	Y
EPN2	ENSG00000072134		1						1
ERBB4	ENSG00000178568						1		1	Y	Y
ESAM	ENSG00000149564		1						1
EYS	ENSG00000188107		1						1		Y
EZR	ENSG00000092820	1							1
FABP7	ENSG00000164434	1							1	Y
FAM114A2	ENSG00000055147		1						1
FAM120A	ENSG00000048828	1							1
FAM216A	ENSG00000204856		1						1
FAM71F2	ENSG00000205085	1							1
FAM83D	ENSG00000101447		1						1
FBXO16	ENSG00000214050	1							1
FBXO34	ENSG00000178974	1							1
FBXO45	ENSG00000174013				1				1
FGFBP2	ENSG00000137441	1							1
FHIT	ENSG00000189283		1						1	Y
FOXN2	ENSG00000170802		1						1
FOXO3	ENSG00000118689		1						1
FOXP1	ENSG00000114861		1						1	Y	Y
FURIN	ENSG00000140564		1						1
FYN	ENSG00000010810	1							1
GABBR2	ENSG00000136928		1						1	Y	Y
GAL3ST2	ENSG00000154252	1							1
GALNT17	ENSG00000185274		1						1
GAS7	ENSG00000007237	1							1
GATAD2A	ENSG00000167491		1						1
GJA5	ENSG00000265107			1					1		Y
GJA8	ENSG00000121634			1					1		Y
GLB1L2	ENSG00000149328				1				1
GLB1L3	ENSG00000166105				1				1
GLDC	ENSG00000178445				1				1		Y
GMEB1	ENSG00000162419	1							1
GOLGB1	ENSG00000173230	1							1
GPM6A	ENSG00000150625		1						1
GRAMD1B	ENSG00000023171		1						1
GRIA3	ENSG00000125675	1							1		Y
GRIK3	ENSG00000163873	1							1	Y
GRM1	ENSG00000152822		1						1		Y
GRM7	ENSG00000196277						1		1	Y
GTF3C4	ENSG00000125484	1							1
H1-4	ENSG00000168298	1							1		Y
HCN4	ENSG00000138622	1							1
HERC1	ENSG00000103657	1							1
HERPUD2	ENSG00000122557	1							1
HIPK3	ENSG00000110422						1		1
HIVEP2	ENSG00000010818	1							1		Y
HMGB2	ENSG00000164104	1							1
HMGCR	ENSG00000113161	1							1
HYI	ENSG00000178922		1						1
IL1RAPL1	ENSG00000169306		1						1	Y	Y
IL7R	ENSG00000168685	1							1
IMMP2L	ENSG00000184903		1						1	Y
INO80E	ENSG00000169592		1						1
INTS6	ENSG00000102786	1							1	Y	Y
IPMK	ENSG00000151151	1							1
IRF3	ENSG00000126456		1						1
JAK3	ENSG00000105639	1							1		Y
JARID2	ENSG00000008083	1							1	Y
KANSL1	ENSG00000120071		1						1		Y
KCNN3	ENSG00000143603	1							1
KCNV1	ENSG00000164794	1							1
KDM6B	ENSG00000132510	1							1	Y	Y
KHDRBS2	ENSG00000112232	1							1	Y
KIAA1549	ENSG00000122778		1						1
KIF3C	ENSG00000084731	1							1
KLF6	ENSG00000067082		1						1
KLHL1	ENSG00000150361	1							1
KLHL3	ENSG00000146021	1							1
KLHL5	ENSG00000109790	1							1
KMT2C	ENSG00000055609						1		1	Y	Y
LAMA1	ENSG00000101680						1		1	Y	Y
LARGE1	ENSG00000133424						1		1		Y
LIN7A	ENSG00000111052	1							1
LMBR1L	ENSG00000139636	1							1
LRP5	ENSG00000162337	1							1		Y
LRRC4B	ENSG00000131409		1						1
LSM1	ENSG00000175324		1						1
LZIC	ENSG00000162441	1							1
MACF1	ENSG00000127603	1							1		Y
MAD1L1	ENSG00000002822		1						1
MAGEC1	ENSG00000155495	1							1
MAN2A1	ENSG00000112893		1						1
MAP7	ENSG00000135525	1							1
MAPK3	ENSG00000102882		1						1	Y	Y
MAPK4	ENSG00000141639	1							1
MAPT	ENSG00000186868		1						1		Y
MAST2	ENSG00000086015				1				1
MCHR2	ENSG00000152034	1							1
MELTF	ENSG00000163975				1				1
MLLT1	ENSG00000130382	1							1
MLXIP	ENSG00000175727		1						1
MOB4	ENSG00000115540		1						1
MPPED1	ENSG00000186732	1							1
MRM2	ENSG00000122687		1						1
MSI2	ENSG00000153944		1						1
MUC16	ENSG00000181143	1							1
MYLK4	ENSG00000145949	1							1
MYO5A	ENSG00000197535	1							1	Y	Y
MYT1L	ENSG00000186487		1						1	Y	Y
NAB2	ENSG00000166886		1						1
NAMPT	ENSG00000105835	1							1
NBPF10	ENSG00000271425						1		1
NCBP2	ENSG00000114503				1				1
NDE1	ENSG00000072864			1					1		Y
NDFIP2	ENSG00000102471		1						1
NEBL	ENSG00000078114		1						1
NEGR1	ENSG00000172260		1						1	Y
NEIL3	ENSG00000109674	1							1
NELFCD	ENSG00000101158	1							1
NFIC	ENSG00000141905	1							1
NIPSNAP2	ENSG00000146729	1							1
NOL6	ENSG00000165271	1							1
NPRL3	ENSG00000103148	1							1
NPSR1	ENSG00000187258	1							1
NR3C2	ENSG00000151623	1							1	Y	Y
NR4A2	ENSG00000153234	1							1	Y	Y
NRIP1	ENSG00000180530		1						1
NRROS	ENSG00000174004				1				1
NRXN2	ENSG00000110076	1							1	Y	Y
NXPH1	ENSG00000122584		1						1	Y
OMG	ENSG00000126861	1							1
OPCML	ENSG00000183715		1						1
OR2M7	ENSG00000177186				1				1
OR2T12	ENSG00000177201				1				1
OR2T33	ENSG00000177212				1				1
OR2T8	ENSG00000177462	1							1
OR4P4	ENSG00000181927	1							1
OR52E4	ENSG00000180974	1							1
OTUD4	ENSG00000164164	1							1
PAK2	ENSG00000180370				1				1	Y
PAK6	ENSG00000137843		1						1
PATZ1	ENSG00000100105	1							1
PAX4	ENSG00000106331	1							1
PCCB	ENSG00000114054		1						1		Y
PCDHA2	ENSG00000204969		1						1	Y
PCDHA8	ENSG00000204962		1						1	Y
PCDHAC1	ENSG00000248383	1							1	Y
PCGF3	ENSG00000185619		1						1
PCLO	ENSG00000186472	1							1
PCYT1A	ENSG00000161217				1				1		Y
PDE4B	ENSG00000184588		1						1	Y
PDIA3	ENSG00000167004		1						1
PHTF2	ENSG00000006576						1		1
PIGX	ENSG00000163964				1				1
PIGZ	ENSG00000119227				1				1
PIK3R4	ENSG00000196455	1							1
PJA1	ENSG00000181191		1						1
PKN2	ENSG00000065243	1							1
PLCH2	ENSG00000149527		1						1
PLEKHM1	ENSG00000225190	1							1
POLR2K	ENSG00000147669	1							1
POLRMT	ENSG00000099821	1							1
POTEF	ENSG00000196604	1							1
PPAN	ENSG00000130810	1							1
PPCS	ENSG00000127125	1							1
PPP3CA	ENSG00000138814	1							1		Y
PPRC1	ENSG00000148840	1							1
PREP	ENSG00000085377	1							1
PRKAG2	ENSG00000106617						1		1
PRKCD	ENSG00000163932						1		1
PROM1	ENSG00000007062	1							1		Y
PRORP	ENSG00000100890	1							1
PSMA3	ENSG00000100567	1							1
PSMA4	ENSG00000041357		1						1
PSMD11	ENSG00000108671	1							1
PSMG3	ENSG00000157778	1							1
PTGER1	ENSG00000160951	1							1
PTPRK	ENSG00000152894		1						1
PTPRM	ENSG00000173482						1		1
PUM2	ENSG00000055917	1							1
QRICH1	ENSG00000198218	1							1	Y	Y
R3HDM2	ENSG00000179912		1						1
RAB29	ENSG00000117280	1							1
RABIF	ENSG00000183155	1							1
RAC3	ENSG00000169750	1							1		Y
RADIL	ENSG00000157927	1							1
RAMP1	ENSG00000132329				1				1
RANBP9	ENSG00000010017	1							1
RAPGEF6	ENSG00000158987					1			1
RB1CC1	ENSG00000023287	1							1	Y
RBM4	ENSG00000173933	1							1
RBM44	ENSG00000177483				1				1
RBP2	ENSG00000114113	1							1
RERE	ENSG00000142599		1						1	Y	Y
RESF1	ENSG00000174718	1							1
RFX1	ENSG00000132005	1							1
RNASEH2C	ENSG00000172922		1						1		Y
RNF168	ENSG00000163961				1				1		Y
RNFT1	ENSG00000189050	1							1
RYR2	ENSG00000198626	1							1		Y
S100P	ENSG00000163993	1							1
SATB1	ENSG00000182568	1							1		Y
SCAF1	ENSG00000126461	1							1
SENP5	ENSG00000119231				1				1
SETD1A	ENSG00000099381	1							1		Y
SETD6	ENSG00000103037		1						1
SF3B1	ENSG00000115524		1						1	Y	Y
SFXN5	ENSG00000144040		1						1
SGCD	ENSG00000170624		1						1
SIGLEC6	ENSG00000105492	1							1
SKP2	ENSG00000145604						1		1
SLC12A2	ENSG00000064651	1							1
SLC12A9	ENSG00000146828						1		1
SLC1A3	ENSG00000079215						1		1		Y
SLC22A11	ENSG00000168065	1							1
SLC25A43	ENSG00000077713	1							1
SLC31A1	ENSG00000136868	1							1		Y
SLC34A2	ENSG00000157765	1							1
SLC35F3	ENSG00000183780						1		1
SLC36A1	ENSG00000123643	1							1
SLC39A8	ENSG00000138821		1						1		Y
SLC51A	ENSG00000163959				1				1
SLC52A2	ENSG00000185803	1							1		Y
SLC9B1	ENSG00000164037		1						1
SLF2	ENSG00000119906	1							1
SLITRK5	ENSG00000165300	1							1	Y
SLX4IP	ENSG00000149346	1							1
SMAD9	ENSG00000120693	1							1
SMARCA1	ENSG00000102038	1							1
SMARCA2	ENSG00000080503						1		1		Y
SMARCAD1	ENSG00000163104	1							1
SMCO1	ENSG00000214097				1				1
SMG7	ENSG00000116698	1							1
SNAP29	ENSG00000099940			1					1		Y
SNAP91	ENSG00000065609		1						1
SNX9	ENSG00000130340	1							1
SOBP	ENSG00000112320	1							1		Y
SORCS1	ENSG00000108018	1							1
SP140L	ENSG00000185404	1							1
SPAG5	ENSG00000076382	1							1
SPHK2	ENSG00000063176	1							1
SRPK1	ENSG00000096063	1							1
SRRM2	ENSG00000167978	1							1		Y
STAG1	ENSG00000118007	1							1		Y
STON1-GTF2A1L	ENSG00000068781						1		1
STRBP	ENSG00000165209	1							1
SV2A	ENSG00000159164	1							1
SWT1	ENSG00000116668				1				1
TACC1	ENSG00000147526	1							1
TARBP1	ENSG00000059588						1		1
TBKBP1	ENSG00000198933	1							1
TBXT	ENSG00000164458	1							1
TCTEX1D2	ENSG00000213123				1				1
TEFM	ENSG00000172171	1							1
TERF1	ENSG00000147601	1							1
TFRC	ENSG00000072274				1				1		Y
THAP8	ENSG00000161277		1						1
THOC7	ENSG00000163634		1						1
TLK2	ENSG00000146872	1							1	Y	Y
TM4SF19	ENSG00000145107				1				1	Y
TMC4	ENSG00000167608						1		1
TMEM92	ENSG00000167105	1							1
TMPRSS11E	ENSG00000087128	1							1
TMTC1	ENSG00000133687		1						1
TRAPPC10	ENSG00000160218	1							1
TRIO	ENSG00000038382	1							1	Y	Y
TRMT1L	ENSG00000121486				1				1
TRPC4	ENSG00000133107		1						1
TRPV1	ENSG00000196689	1							1
TSC22D1	ENSG00000102804	1							1
TSNARE1	ENSG00000171045		1						1
TSPYL5	ENSG00000180543	1							1
TXNRD1	ENSG00000198431		1						1
UBE2E3	ENSG00000170035	1							1
USP13	ENSG00000058056	1							1
VIPR2	ENSG00000106018				1				1
VWA3B	ENSG00000168658				1				1
WDR53	ENSG00000185798				1				1
WDR76	ENSG00000092470		1						1
WDTC1	ENSG00000142784	1							1
WSCD2	ENSG00000075035		1						1
XIRP2	ENSG00000163092	1							1
XKR6	ENSG00000171044	1							1
XPO7	ENSG00000130227	1							1
ZC3H12B	ENSG00000102053	1							1
ZCCHC7	ENSG00000147905		1						1
ZDHHC19	ENSG00000163958				1				1
ZFC3H1	ENSG00000133858	1							1
ZMYM2	ENSG00000121741	1							1
ZMYND11	ENSG00000015171	1							1	Y	Y
ZNF136	ENSG00000196646	1							1
ZNF318	ENSG00000171467	1							1
ZNF366	ENSG00000178175	1							1
ZNF547	ENSG00000152433	1							1
ZNF600	ENSG00000189190				1				1
ZNF658B	ENSG00000198416				1				1
ZNF777	ENSG00000196453	1							1
ZNF804A	ENSG00000170396		1						1	Y
ZNF823	ENSG00000197933		1						1
ZNF835	ENSG00000127903		1						1
ZNF98	ENSG00000197360	1							1
ZNFX1	ENSG00000124201	1							1
ZSCAN10	ENSG00000130182	1							1
ZYG11B	ENSG00000162378	1							1

### Sheet: Table S3b
	Authors (Year)	Journal	DOI	Data Type	Gene association with Schizophrenia
[1]	Singh et al (2020)	medRxiv	DOI: 10.1101/2020.09.18.20192815	WES	Genes from meta-analysis of aggregated whole-exome data with meta p-value <0.01 (database: https://schema.broadinstitute.org/)
[2]	SWG of the PGC et al (2020)	medRxiv	DOI: 10.1101/2020.09.12.20192922	GWAS	Prioritised gene list from Schrizophrenia GWAS studies
[3]	Luo et al (2014)	Schizophr. Bull.	DOI: 10.1093/schbul/sbu045	Array	Genes frequently disrupted by CNVs in Schizophrenia.
[4]	Levinson et al (2011)	Am. J. Psychiatry	DOI: 10.1176/appi.ajp.2010.10060876	Array	Genes with genome-wide suggestive significance in MGS cohort based on case-control exonic CNV analysis
[5]	Xu et al (2008)	Nat. Genetics	DOI: 10.1038/ng.162	Array	Single-gene de novo copy number variantions in Schizophrenia.
[6]	Walsh et al (2008)	Science	DOI: 10.1126/science.1155174	Array	Genes disrupted by rare structural variants in cases of childhood-onset Schizophrenia (COS)
[7]	Friedman et al (2007)	Mol. Psychiatry	DOI: 10.1038/sj.mp.4002049	Array	Gene dosage variation of CNTNAP2 associated with Schizophrenia cases.
SWG	Schizophrenia Working Group
PGC	Psychiatric Genomics Consortium
