## Additional File 7 for "Circular RNAs arising from synaptic host genes are modulated by SFPQ RNA-binding protein and increased during human neuronal differentiation"

### Sheet: Info
Supplementary Table 7. Prediction of RNA binding protein (RBP) motifs in circRNAs and thier flanking introns. a. Significantly enriched RBP motifs within sequences of differentially expressed circRNA subsets. b. SFPQ target selection from positive circRNA sequences increased at Day 28 compared to Day 5. c. TIAL1 target selection from positive Cluster 1 circRNA sequences and circRNA sequences incr…
RBP motifs enriched in increased circRNA subsets
RBP motifs enriched in decreased circRNA subsets
RBP targets selected for validation
motif_ID = RBP motif ID in the ATtRACT database
bg = background set (all circRNA sequences)
motif_hits = Number of motifs discovered per sequence using the MEME fimo function with p-value <0.01

### Sheet: Table S7a
enrichment_subset	motif_ID	protein	consensus	p.value	adj_p.value	E.value	subset	bg	subset_hits	%subset	bg_hits	%bg
Cluster_1	s64	TIAL1	CUUUUUUC	1.46e-06	0.00178	2.81	839	5839	111	13.23	469	8.03
upD28vD5	s64	TIAL1	CUUUUUUC	4.15e-09	4.7e-06	0.00744	261	5839	48	18.39	415	7.11
upD28vD5	s24	SFPQ	UGVAGRVV	8.07e-07	0.00363	5.75	261	5839	51	19.54	547	9.37
dwnD28vNES	693	HNRNPA1	CAAAGAGGAA	4.82e-06	0.00321	5.09	86	5839	7	8.14	41	0.7
Cluster_2	s79	HNRNPDL	ACUAACAGCA	6.68e-06	0.00154	2.44	177	5839	20	11.3	202	3.46
Cluster_2	1175	SRSF2	AGCUGUU	3.37e-06	0.00303	4.79	177	5839	30	16.95	387	6.63
Cluster_2	545	PUM1	UGUCCAG	3.54e-06	0.00306	4.85	177	5839	30	16.95	388	6.64

### Sheet: Table S7b
enrichment_subset	motif_ID	seq_ID	manuscript id	circBase_ID	baseMean	D28vD5_lfc_shrink	D28vD5_padj	D28vNES_lfc_shrink	D28vNES_padj	motif_hits
upD28vD5	s24	MYT1L:-:chr2:1927035:1926064	circMYT1L	-	5.1695	2.14704	0.0124915	4.46391	9.57424e-05	5
upD28vD5	s24	ERC1:+:chr12:1399018:1481143	circERC1_a	hsa_circ_0024997	13.5847	2.83675	4.11789e-09	5.97999	3.64125e-09	4
upD28vD5	s24	ERC2:-:chr3:55984588:55922416	circERC2	-	5.99963	5.4989	1.1276e-06	4.90274	1.2376e-05	2
upD28vD5	s24	RIMS1:+:chr6:73016961:73023375	circRIMS1_d	-	5.37515	5.39793	1.35693e-06	4.80268	1.51733e-05	2
upD28vD5	s24	SLC8A1:-:chr2:40405633:40366541	circSLC8A1	-	9.24382	4.91729	4.24076e-06	5.54455	1.94782e-07	4
upD28vD5	s24	ERC1:+:chr12:1372200:1399178	-	-	11.5163	2.42785	6.93106e-05	5.63547	9.93686e-08	5
upD28vD5	s24	ERC1:+:chr12:1399018:1519619	circERC1_b	-	10.7701	6.4605	7.86299e-10	5.81897	2.25395e-08	4
upD28vD5	s24	RASAL2:+:chr1:178425856:178436556	-	-	1.62383	2.24354	0.0489985	2.28432	0.0698283	9
upD28vD5	s24	KIAA1244:+:chr6:138655107:138656325	-	-	1.9465	2.90363	0.0188612	2.74342	0.032555	9
upD28vD5	s24	AMY2B:+:chr1:104108057:104118162	circAMY2B	hsa_circ_0000099	15.6922	2.21357	3.55201e-07	6.07012	1.93287e-09	9
upD28vD5	s24	SH3GL3:+:chr15:84228005:84257523	-	-	1.60767	2.36615	0.0411397	2.35918	0.0618999	7
upD28vD5	s24	ST6GAL2:-:chr2:107460490:107446522	-	hsa_circ_0055954	14.9351	2.15708	7.0247e-07	4.14534	2.7773e-07	7
upD28vD5	s24	GRID2:+:chr4:94006145:94159641	-	-	1.90014	2.99281	0.0160176	2.79159	0.0291468	6
upD28vD5	s24	PECR:-:chr2:216931241:216903913	-	-	3.8253	2.25075	0.0373718	3.7569	0.0031714	6
upD28vD5	s24	ATP8A2:+:chr13:26343184:26349097	-	-	1.88611	2.74379	0.0244472	2.63616	0.0397851	6
upD28vD5	s24	FGD1:-:chrX:54492285:54491884	-	hsa_circ_0090830	2.44172	2.16286	0.0469908	3.26097	0.00930254	6
upD28vD5	s24	VWA5A:+:chr11:123988204:123989796	-	hsa_circ_0024737	3.30917	3.14658	0.0136799	1.31277	0.226704	5
upD28vD5	s24	ERC1:+:chr12:1372200:1481143	-	-	2.52231	3.71209	0.003633	3.32845	0.00883166	5
upD28vD5	s24	ERC1:+:chr12:1399018:1553916	-	hsa_circ_0024999	3.72698	3.35656	0.00379513	4.14732	0.000374764	5
upD28vD5	s24	ERC2:-:chr3:56026278:55717821	-	-	9.12786	6.20488	5.69356e-09	5.57397	1.47506e-07	5
upD28vD5	s24	SFMBT2:-:chr10:7423911:7409610	-	hsa_circ_0017648	1.36438	2.37239	0.0343317	0.757627	0.445916	5
upD28vD5	s24	DGKI:-:chr7:137374748:137363302	-	-	1.88982	2.54317	0.0326525	2.51195	0.0503366	4
upD28vD5	s24	NCAM1:+:chr11:113073101:113085233	-	hsa_circ_0024303	2.76069	2.1449	0.0440139	3.46296	0.00551636	4
upD28vD5	s24	CTBP1:-:chr4:1235307:1219147	-	hsa_circ_0001386	3.63512	2.53859	0.0334974	0.718206	0.512454	4
upD28vD5	s24	DOK5:+:chr20:53171472:53227062	-	-	3.36917	3.67846	0.00380016	1.04651	0.282751	4
upD28vD5	s24	DOK5:+:chr20:53205022:53227062	-	-	2.4707	3.41456	0.00783612	3.12735	0.0158683	4
upD28vD5	s24	KIF26B:+:chr1:245765879:245775278	-	-	2.11494	3.01619	0.0160176	2.8356	0.0284443	4
upD28vD5	s24	MMP24:+:chr20:33834643:33842557	-	-	2.87556	4.17558	0.000798019	3.68948	0.00273914	4
upD28vD5	s24	RGS17:-:chr6:153365178:153345397	-	-	2.34782	3.58115	0.00488801	3.22284	0.0114395	4
upD28vD5	s24	RIMS1:+:chr6:73016961:73043538	circRIMS1_b	-	111.029	4.62178	8.16974e-23	8.67809	3.79727e-18	4
upD28vD5	s24	RP11-407N17.3:+:chr14:39782543:39796226	-	hsa_circ_0031749	3.44832	2.583	0.0176324	0.78542	0.314392	4
upD28vD5	s24	ARHGAP26:+:chr5:142416761:142437312	-	hsa_circ_0074368	4.1835	2.28971	0.0457924	0.469092	0.670459	3
upD28vD5	s24	GALNT8:+:chr12:4848329:4855424	-	-	2.22916	2.87923	0.0194706	1.60767	0.156497	3
upD28vD5	s24	TTN-AS1:+:chr2:179462323:179465394	-	-	2.85752	4.00182	0.00167642	3.55983	0.00473461	3
upD28vD5	s24	MAST1:+:chr19:12962748:12963209	-	hsa_circ_0049613	2.23603	3.44085	0.00675672	3.11807	0.0147822	3
upD28vD5	s24	PPP1R13B:-:chr14:104263855:104245082	-	hsa_circ_0005791	3.89147	4.81651	5.06656e-05	4.25781	0.000274279	3
upD28vD5	s24	PSMB1:-:chr6:170858201:170852688	-	hsa_circ_0006107	12.9825	2.23179	0.00308626	1.82552	0.0180715	3
upD28vD5	s24	SLC8A1:-:chr2:40392124:40366541	-	-	1.9163	2.96228	0.0171364	2.77525	0.0302537	3
upD28vD5	s24	SLC8A1:-:chr2:40405633:40387904	-	hsa_circ_0054227	6.11216	3.83745	0.000333118	4.82763	2.13264e-05	3
upD28vD5	s24	TEX9:+:chr15:56686363:56687032	-	-	2.9955	2.67512	0.0283339	1.00337	0.356539	3
upD28vD5	s24	CPEB3:-:chr10:93940776:93870833	-	-	3.18376	2.98956	0.0110801	3.83376	0.00154414	2
upD28vD5	s24	PSME3:+:chr17:40990748:40991397	-	hsa_circ_0007635	1.94381	2.94991	0.017556	2.77161	0.0307268	2
upD28vD5	s24	CACNA1C:+:chr12:2613602:2622150	-	-	2.14944	3.33341	0.00850344	3.03885	0.0175645	2
upD28vD5	s24	EXOC6B:-:chr2:72958374:72945231	-	-	1.92398	2.58903	0.0305016	2.54503	0.0482327	2
upD28vD5	s24	EXOC6B:-:chr2:72960247:72945232	circEXOC6B	hsa_circ_0009043	156.903	2.72395	1.29177e-34	3.82029	4.06072e-48	2
upD28vD5	s24	PCNXL2:-:chr1:233193036:233160891	-	-	1.75077	2.42456	0.0385511	2.41775	0.0580488	2
upD28vD5	s24	VAT1L:+:chr16:77850818:77859358	-	hsa_circ_0004077	4.47925	4.24489	0.00113995	2.04119	0.0729323	2
upD28vD5	s24	ZFPM2:+:chr8:106431372:106456609	-	hsa_circ_0003380	3.70187	2.29171	0.0382048	0.807688	0.38018	2
upD28vD5	s24	EPHA5:-:chr4:66468022:66467359	-	-	4.79727	2.39985	0.00838024	4.39358	0.000134103	1
upD28vD5	s24	MBOAT2:-:chr2:9098771:9083315	-	hsa_circ_0007334	2.55239	3.79461	0.0028901	3.38758	0.0074185	1
upD28vD5	s24	HAGH:-:chr16:1859834:1859238	-	-	5.44369	5.31287	4.01942e-06	4.72809	3.62199e-05	0

### Sheet: Table S7c
enrichment_subset	motif_ID	seq_ID	manuscript id	circBase_ID	baseMean	D28vD5_lfc_shrink	D28vD5_padj	D28vNES_lfc_shrink	D28vNES_padj	motif_hits
upD28vD5/Cluster_1	s64	LMBR1:-:chr7:156619438:156549086	circLMBR1	hsa_circ_0003511	5.56558	2.26784	0.0273279	2.32699	0.0357558	2
upD28vD5/Cluster_1	s64	AFF2:+:chrX:147743429:147744289	circAFF2	hsa_circ_0001947	132.659	3.2441	8.73409e-34	5.1305	1.95509e-43	1
upD28vD5/Cluster_1	s64	SLC4A7:-:chr3:27465643:27420739	circSLC4A7	hsa_circ_0064615	27.8946	2.39603	4.62855e-07	4.79817	4.47322e-10	3
Cluster_1	s64	TBC1D12:+:chr10:96201653:96234540	circTBC1D12	hsa_circ_0008874	6.14952	1.79446	0.0558915	2.70909	0.0208124	4
upD28vD5/Cluster_1	s64	AFF2:+:chrX:147733520:147744289	-	hsa_circ_0091669	10.9776	2.40904	0.000126505	3.70807	2.74696e-05	2
upD28vD5/Cluster_1	s64	ICA1:-:chr7:8275635:8257935	-	hsa_circ_0079422	3.34634	2.15574	0.0240513	3.89352	0.000939821	2
Cluster_1	s64	MYCBP2:-:chr13:77703365:77700453	-	hsa_circ_0000495	4.31972	1.02867	0.133629	2.67949	0.0177106	1
Cluster_1	s64	PDE7A:-:chr8:66695078:66657642	-	hsa_circ_0084635	3.62426	1.31442	0.125145	3.64407	0.00342585	1
upD28vD5/Cluster_1	s64	LPXN:-:chr11:58318705:58317259	-	hsa_circ_0002904	4.15584	2.97929	0.00306187	4.30679	0.000160062	1
Cluster_1	s64	OXCT1:-:chr5:41807540:41794104	-	hsa_circ_0004873	4.0501	0.758356	0.317284	3.65359	0.00309113	1
Cluster_1	s64	C5orf15:-:chr5:133295711:133295185	-	-	2.14302	0.502627	0.499483	2.82771	0.0174243	2
upD28vD5/Cluster_1	s64	OXCT1:-:chr5:41807540:41762212	-	-	1.83458	2.31917	0.0445605	2.36284	0.0636021	1
Cluster_1	s64	HPS5:-:chr11:18313566:18312989	-	hsa_circ_0000279	9.41434	0.604438	0.298475	1.73145	0.0188398	1
Cluster_1	s64	ATP9B:+:chr18:76886267:76974038	-	-	1.51882	2.07994	0.0602926	2.16158	0.0831362	1
Cluster_1	s64	NDFIP1:+:chr5:141511372:141524241	-	-	2.08692	1.09488	0.173021	3.03045	0.0119184	2
Cluster_1	s64	HPS5:-:chr11:18314523:18312989	-	hsa_circ_0000280	37.9204	0.789763	0.0391184	1.4156	0.00040536	1
Cluster_1	s64	NBEA:+:chr13:35615070:35624532	-	hsa_circ_0009050	4.86524	0.773941	0.228053	2.3449	0.0217899	1
Cluster_1	s64	SFMBT2:-:chr10:7327916:7285520	-	hsa_circ_0017636	20.6122	1.70522	3.18079e-05	1.73143	0.000154846	1
upD28vD5/Cluster_1	s64	ATP9B:+:chr18:76856476:76967012	-	-	3.03261	4.29937	0.000511916	3.79471	0.00188022	2
Cluster_1	s64	SFMBT2:-:chr10:7327916:7262373	-	hsa_circ_0017628	4.7349	1.69941	0.0583831	1.77032	0.0772131	1
Cluster_1	s64	TXNDC16:-:chr14:53011089:52977958	-	hsa_circ_0031939	4.2505	1.37476	0.119095	3.79468	0.00267046	2
Cluster_1	s64	SLC12A2:+:chr5:127474289:127488497	-	hsa_circ_0006034	8.21903	1.36	0.0286235	1.30863	0.0550524	2
upD28vD5/Cluster_1	s64	LMBR1:-:chr7:156619438:156516805	-	hsa_circ_0004673	3.00199	4.17269	0.000905565	3.69603	0.00293688	2
Cluster_1	s64	HECW1:+:chr7:43490427:43532779	-	-	1.36199	1.89561	0.0778498	2.01294	0.100634	1
Cluster_1	s64	NBEA:+:chr13:35615070:35685115	-	-	2.00074	1.37309	0.141506	2.73697	0.0313553	3
Cluster_1	s64	SLC4A7:-:chr3:27465643:27424644	-	hsa_circ_0064618	7.20276	1.48382	0.0197147	1.76807	0.018511	3
upD28vD5/Cluster_1	s64	HDGFRP3:-:chr15:83826793:83819967	-	-	10.1589	2.56994	0.000160017	2.74461	0.000317207	4
upD28vD5/Cluster_1	s64	FNDC3A:+:chr13:49712883:49720071	-	hsa_circ_0000481	1.82102	2.75314	0.0240513	2.63233	0.0394423	2
Cluster_1	s64	CCDC126:+:chr7:23650790:23651172	-	hsa_circ_0001684	44.2527	0.552181	0.0649672	0.665476	0.0289473	4
Cluster_1	s64	LMBR1:-:chr7:156629579:156619298	-	hsa_circ_0005939	11.295	1.71583	0.0289378	1.37105	0.0869473	2
Cluster_1	s64	PTBP3:-:chr9:115060196:115024715	-	hsa_circ_0008192	7.15022	1.60588	0.0228519	1.56074	0.0434952	4
upD28vD5/Cluster_1	s64	ZCCHC2:+:chr18:60212035:60223530	-	hsa_circ_0047886	1.96531	2.97207	0.0169913	2.78794	0.0300473	2
upD28vD5/Cluster_1	s64	NRXN1:-:chr2:50733755:50692580	-	-	7.74181	3.37303	0.000188862	5.11373	5.50117e-06	6
upD28vD5/Cluster_1	s64	ARHGEF12:+:chr11:120347370:120348235	-	hsa_circ_0002089	1.73439	2.38188	0.040482	2.38855	0.0604008	2
upD28vD5/Cluster_1	s64	PPP1R13B:-:chr14:104263855:104245082	-	hsa_circ_0005791	3.89147	4.81651	5.06656e-05	4.25781	0.000274279	2
upD28vD5/Cluster_1	s64	SEC24B:+:chr4:110412483:110416012	-	hsa_circ_0001436	9.12782	2.00331	0.000732308	2.15177	0.00165298	2
Cluster_1	s64	SLC38A9:-:chr5:54960691:54941617	-	hsa_circ_0008731	4.22536	1.17885	0.106774	2.31089	0.0284726	4
Cluster_1	s64	EPB41L4A:-:chr5:111576507:111570330	-	-	3.62284	0.4831	0.527042	3.33045	0.00746464	2
Cluster_1	s64	NR2F1-AS1:-:chr5:92899169:92889466	-	hsa_circ_0007747	13.891	-0.0145666	0.981483	1.28577	0.0444381	2
upD28vD5/Cluster_1	s64	NRXN1:-:chr2:50733755:50463926	-	-	3.22647	4.27146	0.000686869	3.78503	0.00231412	6
Cluster_1	s64	BAI3:+:chr6:69723930:69759238	-	hsa_circ_0076947	2.6982	1.99888	0.0569969	3.34543	0.00811376	2
upD28vD5/Cluster_1	s64	RERE:-:chr1:8601377:8525984	-	hsa_circ_0009575	1.62742	2.24154	0.0491118	2.28309	0.0698667	3
upD28vD5/Cluster_1	s64	RERE:-:chr1:8617582:8601272	circRERE_a	hsa_circ_0002158	85.4573	2.56636	1.56349e-17	3.46543	6.86562e-24	2
upD28vD5/Cluster_1	s64	LPHN3:+:chr4:62845281:62863983	-	-	1.69886	2.32431	0.0440212	2.34723	0.0640557	3
Cluster_1	s64	ZNF562:-:chr19:9770143:9767223	-	hsa_circ_0003516	2.93996	0.253386	0.728906	3.11851	0.00699558	2
upD28vD5/Cluster_1	s64	UNC79:+:chr14:93934017:93954101	-	-	17.0031	2.57628	1.15489e-07	4.63465	2.98884e-07	3
upD28vD5/Cluster_1	s64	CBFB:+:chr16:67070542:67116242	-	hsa_circ_0000707	1.66922	2.50678	0.0340395	2.45666	0.0533129	2
Cluster_1	s64	LMBRD1:-:chr6:70500364:70447833	-	-	2.19075	1.21484	0.178766	2.66539	0.0374288	3
Cluster_1	s64	TTLL11:-:chr9:124752049:124751473		hsa_circ_0088354	6.17209	1.68581	0.04034	2.28782	0.0217013	3
upD28vD5/Cluster_1	s64	NRXN1:-:chr2:50733755:50318460		-	1.63787	2.22871	0.0499905	2.27692	0.0707601	6
Cluster_1	s64	CCSER2:+:chr10:86198268:86237420		hsa_circ_0018998	29.7999	0.469974	0.229804	1.53005	0.000189687	2
Cluster_1	s64	ABAT:+:chr16:8839858:8851663		hsa_circ_0037794	3.12527	0.933036	0.213714	3.4892	0.00369023	2
Cluster_1	s64	SCFD1:+:chr14:31103153:31112611		hsa_circ_0008046	1.99184	2.15979	0.0547412	2.27757	0.0727117	2
upD28vD5/Cluster_1	s64	MGAT5:+:chr2:135075100:135076310		hsa_circ_0008155	1.56131	2.24357	0.0488941	2.27393	0.0700948	1
upD28vD5/Cluster_1	s64	BAI3:+:chr6:69723930:69772928		-	1.5956	2.38863	0.0397196	2.37103	0.0605012	2
upD28vD5/Cluster_1	s64	ATP8A1:-:chr4:42629126:42618050		-	2.24575	3.3941	0.00768533	3.08928	0.0160397	2
Cluster_1	s64	RERE:-:chr1:8617582:8568686		hsa_circ_0005829	23.1886	1.31082	0.000613727	4.5603	1.10081e-08	2
upD28vD5/Cluster_1	s64	NRXN1:-:chr2:50758568:50692579		-	1.73921	2.59876	0.0298508	2.52472	0.0482327	5
upD28vD5/Cluster_1	s64	GARNL3:+:chr9:130101924:130104613		hsa_circ_0088633	2.13934	2.86558	0.0205902	2.74467	0.0339997	1
Cluster_1	s64	ATP9A:-:chr20:50346517:50342357		hsa_circ_0008253	3.47767	1.00588	0.213907	3.46373	0.00617393	1
upD28vD5/Cluster_1	s64	BAI3:+:chr6:69723930:69785930		hsa_circ_0076948	27.7056	4.26684	2.37565e-17	6.99821	3.39835e-12	2
upD28vD5/Cluster_1	s64	UNC79:+:chr14:93934017:93963632		-	13.544	2.94968	6.07631e-05	5.81569	1.01799e-07	3
upD28vD5/Cluster_1	s64	TEX9:+:chr15:56686363:56687032		-	2.9955	2.67512	0.0283339	1.00337	0.356539	1
Cluster_1	s64	ATP8B4:-:chr15:50399205:50330965		hsa_circ_0035199	1.39581	1.90688	0.0767314	2.02648	0.0994188	2
upD28vD5/Cluster_1	s64	MBOAT2:-:chr2:9098771:9083315		hsa_circ_0007334	2.55239	3.79461	0.0028901	3.38758	0.0074185	1
Cluster_1	s64	ACER2:+:chr9:19423860:19424839		hsa_circ_0086482	4.49764	0.499223	0.483531	2.4126	0.0356386	1
upD28vD5/Cluster_1	s64	CACNA1C:+:chr12:2613602:2622150		-	2.14944	3.33341	0.00850344	3.03885	0.0175645	1
Cluster_1	s64	DDX50:+:chr10:70696692:70703013		hsa_circ_0007097	1.29515	1.75207	0.0935278	1.90311	0.116195	2
upD28vD5/Cluster_1	s64	TTLL11:-:chr9:124752049:124736288		hsa_circ_0088353	2.05194	3.24704	0.0102867	2.97135	0.020297	3
Cluster_1	s64	RERE:-:chr1:8674745:8601273		hsa_circ_0008501	74.6602	1.49869	2.47704e-08	2.61776	2.11647e-17	2
upD28vD5	s64	TMTC1:-:chr12:29921008:29904599		hsa_circ_0025768	2.97022	2.21684	0.0386413	-0.866184	0.283354	2
upD28vD5/Cluster_1	s64	CNTNAP5:+:chr2:124979282:124999970		-	3.81403	2.38468	0.0138023	4.07828	0.000473089	2
Cluster_1	s64	KIAA1919:+:chr6:111583460:111585149		hsa_circ_0001638	2.66562	0.174752	0.824672	2.73743	0.0239013	1
Cluster_1	s64	EPB41:+:chr1:29362338:29365938		hsa_circ_0000042	5.30578	0.387574	0.580255	2.25731	0.030255	1
upD28vD5/Cluster_1	s64	ATP6V0A1:+:chr17:40652725:40653322		hsa_circ_0008179	2.74997	3.94082	0.00153437	2.21082	0.0585042	1
Cluster_1	s64	NCOA2:-:chr8:71075089:71071739		hsa_circ_0001810	7.38247	0.953604	0.0877915	1.14774	0.0725031	1
upD28vD5/Cluster_1	s64	PSMB1:-:chr6:170858201:170852688		hsa_circ_0006107	12.9825	2.23179	0.00308626	1.82552	0.0180715	1
upD28vD5/Cluster_1	s64	LPHN3:+:chr4:62812632:62863983		-	4.26611	3.48545	0.00320905	4.26325	0.000317207	3
upD28vD5/Cluster_1	s64	NRXN1:-:chr2:50765774:50692579		-	3.44651	4.44161	0.000374383	3.92972	0.00137181	5
Cluster_1	s64	SYT16:+:chr14:62462594:62463260		-	1.47663	1.23027	0.178027	2.26031	0.0686853	2
upD28vD5/Cluster_1	s64	TRAPPC6B:-:chr14:39628754:39627488		hsa_circ_0002395	1.92812	3.00043	0.0159349	2.80043	0.0288947	4
Cluster_1	s64	RERE:-:chr1:8684439:8601272		-	3.52079	1.29962	0.155749	3.21913	0.014883	2
Cluster_1	s64	PITRM1:-:chr10:3202522:3201105		hsa_circ_0017510	2.27071	0.626744	0.389243	3.02531	0.0102726	1
upD28vD5/Cluster_1	s64	EZH1:-:chr17:40882936:40879652		hsa_circ_0043898	2.59829	2.94809	0.0158544	0.531277	0.583419	1
upD28vD5/Cluster_1	s64	KIF26B:+:chr1:245765879:245775278		-	2.11494	3.01619	0.0160176	2.8356	0.0284443	2
Cluster_1	s64	DGKE:+:chr17:54926057:54933986		hsa_circ_0000786	3.85423	1.16436	0.167549	3.5847	0.00490514	1
Cluster_1	s64	CASC4:+:chr15:44624186:44630515		hsa_circ_0000596	4.45225	0.246988	0.715735	3.7317	0.000746913	1
Cluster_1	s64	TIA1:-:chr2:70457986:70451685		hsa_circ_0002199	8.19023	1.50933	0.0631285	1.51702	0.087936	1
Cluster_1	s64	ATP9A:-:chr20:50346517:50329505		hsa_circ_0008694	2.30157	0.740708	0.360902	2.73124	0.0304305	1
upD28vD5/Cluster_1	s64	RNGTT:-:chr6:89601634:89554076		-	2.04336	2.69341	0.0244472	0.884182	0.387967	2
Cluster_1	s64	UBQLN1:-:chr9:86301070:86293356		hsa_circ_0087357	39.3597	0.363764	0.290206	0.841879	0.0110252	2
upD28vD5/Cluster_1	s64	SFMBT2:-:chr10:7423911:7409610		hsa_circ_0017648	1.36438	2.37239	0.0343317	0.757627	0.445916	2
Cluster_1	s64	ADRBK2:+:chr22:26059597:26070495		hsa_circ_0062649	2.6584	1.4802	0.120811	3.07961	0.0172003	1
Cluster_1	s64	SYT14:+:chr1:210186978:210194599		hsa_circ_0016334	5.5592	1.05613	0.156358	1.96071	0.0513681	1
upD28vD5/Cluster_1	s64	RERE:-:chr1:8617582:8555123		hsa_circ_0006837	35.6125	2.40326	3.39371e-14	3.55652	2.52477e-16	2
upD28vD5/Cluster_1	s64	PCNXL2:-:chr1:233344435:233270759		-	2.68149	2.57409	0.0295841	0.296579	0.767438	3
upD28vD5/Cluster_1	s64	PPP2R2B:-:chr5:146080705:146070691		-	3.88751	2.42952	0.0127798	4.10788	0.000427733	1
Cluster_1	s64	AGPS:+:chr2:178370234:178388533		hsa_circ_0057183	3.35505	2.06365	0.052946	3.49998	0.00652296	1
Cluster_1	s64	TRUB1:+:chr10:116730127:116734144		hsa_circ_0020092	2.48605	1.54763	0.116381	2.91596	0.0247512	1
Cluster_1	s64	LPHN3:+:chr4:62800558:62849321		hsa_circ_0069864	2.13136	0.700295	0.381069	2.71098	0.0300473	3
Cluster_1	s64	KDM1A:+:chr1:23356962:23377013		hsa_circ_0009061	46.0786	1.06787	0.00020706	1.69075	1.7237e-07	1
Cluster_1	s64	MBOAT2:-:chr2:9098771:9048750		hsa_circ_0000972	27.2062	1.09742	0.0373088	2.37535	9.46774e-05	1
Cluster_1	s64	LUZP2:+:chr11:24927537:25004839		-	4.84161	0.491834	0.434189	4.00292	0.000274279	1
Cluster_1	s64	SLC2A13:-:chr12:40442012:40422103		hsa_circ_0007918	8.50917	2.68882	0.000273515	3.62416	0.000256801	1
Cluster_1	s64	TRAPPC6B:-:chr14:39628754:39620949		hsa_circ_0031738	1.66	2.22065	0.0505851	2.27516	0.0711946	4
Cluster_1	s64	PLXNC1:+:chr12:94562929:94580249		-	7.01985	1.36085	0.0392787	2.84184	0.00280149	1
Cluster_1	s64	DCAF17:+:chr2:172305191:172314585		hsa_circ_0005904	1.56253	1.35711	0.148247	2.41516	0.0534579	1
Cluster_1	s64	MANBA:-:chr4:103647840:103644028		hsa_circ_0006007	2.23547	1.84929	0.0719205	1.7385	0.117381	1
Cluster_1	s64	ARMC2:+:chr6:109232101:109258202		-	1.82418	1.04951	0.213907	2.68464	0.0303562	2
Cluster_1	s64	ERMARD:+:chr6:170159934:170168267		hsa_circ_0078762	1.766	0.819456	0.311689	2.57874	0.0356386	1
Cluster_1	s64	PSMB1:-:chr6:170858201:170846321		hsa_circ_0078784	25.9793	1.2666	0.000245725	2.2274	1.91627e-07	1
Cluster_1	s64	TRAPPC8:-:chr18:29497630:29477748		hsa_circ_0047374	1.50492	1.6462	0.105079	1.86026	0.123674	3

### Sheet: Table S7d
protein	#enriched_motifs	motif_IDs	moyif_consensus_seqs
SRSF1	37	1312;1383;1224;40;1239;1231;1385;M272_0.6;1345;1225;1233;s60;1234;1389;1227;1215;1216;1373;1212;375;1326;1310;1228;1367;1327;1235;1230;1390;1213;M104_0.6;1353;M103_0.6;M102_0.6;M106_0.6;1364;1211;1232	GGAAGAAC;GGAAGAAG;CAGACAG;GAAGAA;AAAGAAGAA;GAGGAGGA;AAGAGGA;RGAAGRAC;GAAGGAC;GAAGAAGA;GGAGGAG;RGAAGRAC;AGGAGGA;GAAGAAGAA;GAAGAAGAA;GAAGAAGAA;UGGAAAG;AGAGCAGG;AGAGCAGG;UGAAGGAC;GAAGGA;CAGACAA;CAGACAA;GAAGGAG;UGAUGGAGA;CAGAGGU;AAAAGAGAAG;GAGGAAGAA;GAGGAAGAA;GGAGGRV;GAAAGGAGA;GGAGGAN;GGAGGAM;MAGGACAV;CUGAGUU;GAUGAAGAG;GGAGGAC
PTBP1 (HNRNPI)	33	71;1023;105;1022;25;1024;1009;996;1003;s80;1014;11;8;136;1019;1002;1013;1012;992;1000;380;133;1025;1008;1006;1004;100;1011;1368;489;994;998;1398	UCUUCUCU;UCUUCUCU;UCCUCUUC;UCCUCUUC;CUUCUCUCU;CUUCUCUCU;CUUCUCUCU;CCUUUCCC;CCUCUUU;UCUUCUU;UCUUCUU;CUUC;CUCUC;UCUUC;UCUUC;CCUUCCUU;UUCUCUUUUCU;UUCUCUUUUCU;UCUCUC;CUCUUU;CUCUCU;CUCUCU;CUCUCU;CUCUCU;CUCUCU;CUCUCU;UCUUCUCUUC;UCUUCUCUCUU;UUUUUCCC;CUCU;CUCCAUCUU;UUCUUC;UUCUUC
SRSF2	17	1181;1174;1183;1352;1178;1160;439;1170;1171;1380;1173;1180;1176;1395;1323;1182;1179	GAGGAGGA;GAAGAAGA;GGAGGAG;GAAGAAGAA;GAAGAAGAA;AGAAG;UCCAGU;CAGUAGA;GAGGAG;UGAUGGAGA;GAUUCCCU;AAAAGAGAAG;UGCUGUU;GAAAGGAGA;GGCUGCAA;GGAGGAC;GGAGGA
TRA2B	17	1084;368;1087;1078;1375;1083;1313;1081;530;1077;1090;1315;1076;1086;1079;1309;1082	GAAGAA;AGAA;AAGAAG;AAGAAG;GAAAGAAG;GAAAGAAG;GAAGAAGGAAA;GAAGAAGGAAA;AGAAC;AAUAAGAAG;GAAGGA;AAGAAGAAG;AAGAAGAAG;AAGAAC;AGAAGGAAGG;GAAAGAAU;GAAAGAAU
PCBP2	13	786;787;778;779;783;780;788;799;166;782;334;M043_0.6;777	AAACCAAA;AAAUUCCA;CCCUCCC;CCCUUCCC;CAAUUAAA;AAAUUCCC;AAAUUACC;UCCCCA;UCCCCA;ACAUUAAA;CCCU;CCUYCCC;CCAUUC
HNRNPH2	11	939;953;954;924;949;937;912;911;931;926;927	AAGAA;AGGGGAGGGG;AGGGAAGGGA;AAGGGGAA;AGGGA;AGGGA;AGGGA;AGGGA;CUGGGGGCUG;GGGAAUGUGGG;GGAGGA
HNRNPH1	11	887;901;902;870;897;885;858;857;879;872;875	AAGAA;AGGGGAGGGG;AGGGAAGGGA;AAGGGGAA;AGGGA;AGGGA;AGGGA;AGGGA;CUGGGGGCUG;GGGAAUGUGGG;GGAGGA
HNRNPF	11	837;838;813;833;823;806;840;839;805;815;816	AGGGGAGGGG;AGGGAAGGGA;AAGGGGAA;AGGGA;AGGGA;AGGGA;AGGGAU;AGGGAU;CUGGGGU;GGGAAUGUGGG;GGAGGA
SRSF10	10	1262;M087_0.6;M086_0.6;163;1260;M019_0.6;s98;M088_0.6;147;1259	AAAGACAAA;AGAGARR;AGAGARR;GACAAA;GACAAA;AGAGAAA;ACAAAGACAAA;AGAGAMA;AGACAA;AGACAA
PCBP1	9	756;757;748;749;753;760;750;758;752	AAACCAAA;AAAUUCCA;CCCUCCC;CCCUUCCC;CAAUUAAA;UCCCCAA;AAAUUCCC;AAAUUACC;ACAUUAAA
SRSF3	8	s40;1244;1249;1253;1246;1250;1248;1255	HWCUUCAY;CCUCUUCC;CAUCAU;CAUC;CUCUUCAC;CUUCAC;UCUUCAC;UUCUUCAUCC
TARDBP	8	M074_0.6;178;144;1283;1280;1281;1282;541	DGAAUGAD;UGUGUGUGUGUG;UGUGUGUGUGUG;UGUGUGUGUGUG;UGUGUGUGUGUG;UGUGUGUG;UGUGUGUGUG;GUGAAUGA
HNRNPH3	8	987;988;983;978;963;962;970;971	AGGGGAGGGG;AGGGAAGGGA;AGGGA;AGGGA;AGGGA;AGGGA;GGGAAUGUGGG;GGAGGA
RBFOX1	8	335;M298_0.6;620;617;616;613;M159_0.6;621	UGCAUGU;UGCAUG;UGCAUG;UGCAUG;UGCAUG;UGCAUG;WGCAUGM;AGCAUG
YBX1	8	1292;1298;124;1299;1295;1339;1291;M081_0.6	AGAAC;CAUC;UCCAGCAA;CAUCAUC;CAUCUG;CAACCACAA;CAACCACAA;AACAUCA
HNRNPA1	7	641;692;661;648;655;693;663	CAGGGA;GAGGAAG;AGAAC;GAGGAG;AUUUAUUU;CAAAGAGGAA;GGAGGA
NOVA1	6	s94;440;1130;99;1378;1131	UCAUUCAUUCAU;CAGUCAC;UUCAU;UCAY;UCAGUCAC;UUCAG
CELF1	6	592;s88;s90;s87;s89;s91	CUGUCUG;UGUGUGUGU;UGUGUGUGUGU;UGUGUGUG;UGUGUGUGUG;UGUGUUGUGUGU
SRSF7	6	589;1360;591;586;584;587	GAAGAAGAA;GAAGAAGAA;CUCUUCAC;UCUUCA;UCUUCA;UGGACAA
SF1	6	1187;1190;1185;1202;1184;1206	CACUGAC;CACAGAC;UGCUGCC;UGCUGAC;UGCUGAC;ACAGUCA
TRA2A	5	s76;1328;s78;s77;1075	AAGAAGAA;AGAAAGAAGAAA;AAGAA;AAGAAGAAGAA;GAAGAGGAAG
HNRNPK	5	s14;1029;121;1031;s16	WCCCCCAH;UCCCCCAA;UCCCCAA;UCCCCAA;UCCCCWW
RBFOX2	5	631;630;627;625;141	UGCAUG;UGCAUG;UGCAUG;UGCAUG;UGCAUG
RBMX	5	1386;1316;526;847;844	AAGAAGGAAGG;AAGUAACAA;UCAAA;AAAAU;ACCAAA
SRSF5	5	1265;1330;1355;1263;1264	GAAGAAGA;CAACAGC;GAGGAAGAA;GAGGAAGAA;AUAAAGG
ELAVL4	5	1102;353;1101;1100;1097	UUUAUUUAUUU;UAUUUAUUUA;AUUUAUUUAUUU;UUUAUUUAUUUA;UUAUUUAUUU
ZFP36	4	M269_0.6;155;128;109	AAHAARBAAAG;HCYUBY;AAUAA;UUAUUUAUU
ELAVL1	4	84;164;161;1105	UUUAUUUAUUU;AUUUAUUUAUUU;UUUAUUUAUUUA;UUAUUUAUU
SRSF6	4	1270;1392;1267;1269	GAAGAAGA;GAGGAAGAA;GAGGAAGAA;UGUGGA
SFPQ	4	1136;s26;s25;s69	GAAGGA;ARRGGNA;KRDRAGRAM;GGAGGG
TIAL1	3	s6;s64;s65	VUUUV;CUUUUUUC;RUUUUUUUC
PUM1	3	545;533;343	UGUCCAG;UGUAAAUA;UUUAAUGUU
TIA1	2	s68;s9	MUUC;VUUUV
KHDRBS1	2	M160_0.6;1156	AUAAAAR;UUAAAA
HNRNPL	2	M027_0.6;1046	ACACACA;ACAA
ELAVL2	2	96;s1	GAAA;VUUUM
RC3H1	2	531;354	UUUC;CCUUCUGUG
ELAVL3	2	47;119	UAUUUAUUUU;AUUUAUUUUA
ZFP36L2	2	428;15	UUAUUUAUU;UUAUUUAUU
PPIE	2	36;20	AAUAAA;AAUAAA
CSTF2	2	162;19	GUGUGUGUUUG;UGUGUGUU
SRSF4	2	1275;1274	GAAGAAGA;GAGGAAGAA
IGF2BP3	2	118;M163_0.6	CAUU;AMAHWCA
RBM5	2	1148;M053_0.6	CUCUUCUCU;GAAGGAA
RBM4	2	1147;1146	CCUCUUU;CCUUCCUU
KHSRP	2	1113;41	UGCAUG;NUGURURU
NONO	1	M307_0.6	AGGGA
PABPC1	1	M275_0.6	AAAAA
RBMY1A1	1	M246_0.6	CUCAA
KHDRBS2	1	M176_0.6	RAUAAAM
HNRNPLL	1	M169_0.6	ACACACA
PABPC5	1	M162_0.6	AGAAAAU
RBM6	1	M161_0.6	MAUCCAR
PABPN1	1	M148_0.6	AGAAGAN
PABPC3	1	M144_0.6	GAAAACM
RBM46	1	M052_0.6	AAUSAAD
IGF2BP2	1	M032_0.6	AMAWACA
AKAP1	1	97	AUAUAUAU
HNRNPAB	1	76	ACAAAGACAAA
HNRNPD	1	738	AUUUAUUUA
HNRNPA2B1	1	698	AGAAC
ESRP1	1	601	AGGGAU
DAZAP1	1	593	AGAAC
SSB	1	58	UGCUGUUUU
RNASEL	1	563	AAAA
LIN28A	1	506	AGGAGAU
PUM2	1	503	UGUAAAUA
OAS1	1	485	AAAGC
F2	1	366	GAAG
ZRANB2	1	1300	AGGGAA
SRSF11	1	1266	AAGAAG
SRSF9	1	1257	CUGGAUU
PTBP2	1	1134	CUCUCU
MBNL1	1	1123	GGCUUU
HNRNPM	1	1056	GAAGGAA
